# LIDAR explains diversity of plants, fungi, lichens and bryophytes across multiple habitats and large geographic extent

**DOI:** 10.1101/509794

**Authors:** Jesper Erenskjold Moeslund, András Zlinszky, Rasmus Ejrnæs, Ane Kirstine Brunbjerg, Peder Klith Bøcher, Jens-Christian Svenning, Signe Normand

**Author notes:** Corresponding Author: Jesper Erenskjold Moeslund. Contributed equally (Jesper Erenskjold Moeslund, András Zlinszky). E-mail addresses: Jesper Erenskjold Moeslund, András Zlinszky, Rasmus Ejrnæs, Ane Kirstine Brunbjerg, Peder Klith Bøcher, Jens-Christian Svenning, Signe Normand.

## Abstract

Effective planning and nature management require spatially accurate and comprehensive measures of the factors important for biodiversity. Light detection and ranging (LIDAR also known as light radar) can provide exactly this, and is hereby a promising technology to support future nature management and related applications. However, until now studies evaluating the potential of LIDAR for this field have been highly limited in scope. Here, we assess the potential of LIDAR to estimate the local diversity of four species groups in multiple habitat types, from open grasslands and meadows over shrubland to forests and across a large area (approximately 43.000 km^2^), providing a crucial step towards enabling the application of LIDAR in practice, planning and policy-making. We assessed the relationships between the species richness of macrofungi, lichens, bryophytes and plants, respectively, and 25 LIDAR-based measures related to potential abiotic and biotic diversity drivers. We used negative binomial Generalized Linear Modelling to construct 19 different relevant models for each species group, and leave-one-region-out cross validation to select the best models. These best models explained 49, 31, 32 and 28 % of the variation in species richness (R^2^) for macrofungi, lichens, bryophytes and plants respectively. Three LIDAR measures were important and positively related to the richness in three of the four species groups: variation in local heat load, terrain slope and shrub layer height. Four other LIDAR measures were ranked among the three most important for at least one of the species groups: point amplitude entropy, shrub layer density (1.5 – 5 m), medium-tree layer density (10 – 15 m) and variation in biomass. Generally, LIDAR measures exhibited strong associations to the biotic environment, and to some abiotic factors, but was not suitable for representing spatiotemporal continuity. In conclusion, we showed how well LIDAR alone can predict the local biodiversity across habitats. We also showed that several LIDAR measures are highly correlated to important biodiversity drivers, which are notoriously hard to measure in the field. This opens up hitherto unseen possibilities for using LIDAR for cost-effective monitoring and management of local biodiversity across species groups and habitat types even over large areas.
