## Supplementary material for "LIDAR explains diversity of plants, fungi, lichens and bryophytes across multiple habitats and large geographic extent": Tables S4-1 to S4-4

### Sheet: Table S4.4 - Bryophytes
Model name	Point amplitude (ENT)	Point amplitude	Canopy openness	Canopy openness (VAR)	Canopy top height	Crown base height	Crown span	Biomass (ENT)	Biomass	DTM Heat	DTM Heat (VAR)	DTM landscape openness	DTM openness difference (min-max)	DTM openness	DTM Sigma Z 0.5	Echo no. RMS	Echo ratio (ENT)	Echo ratio	Normalized Z	Normalized Z (RAN)	Number of echoes	PCount[1.5-5 m]	PCount[10-15 m]	PCount[15-20 m]	PCount[20-25 m]	PCount[25-30 m]	PCount[5-10 m]	Pseudowaveform	Pseudowaveform (VAR)	DTM Slope	TWI	Shrub layer height	AIC	CVr	R2	delta AIC	Akaike Weights
Model 1	0.227877	-0.177325		0.0914034						x	0.255165	x		x	x										x			x	0.150198	0.171622			922.787	0.44786	0.272776	9.34347	0.0048567
Model 2	0.179752	-0.156425		x						x		x		-0.10963	x										-0.11313			x	0.208096		0.117048		926.9	0.507963	0.251802	13.4557	0.000621419
Model 3	0.236531	-0.204961		0.11111						x	0.249322	x		x	x						0.127608				x			x		0.174728			924.213	0.432282	0.265455	10.7694	0.00238074
Model 4	0.233371	-0.202789		0.104728						x	0.250337	x		x	x	0.130804									x			x		0.173141			923.903	0.430493	0.267056	10.4596	0.00277964
Model 5	0.131911	x		x						x	0.17063	x		x	x		0.363782								-0.119704			x		x			920.429	0.526277	0.264547	6.98477	0.0157953
Model 6	0.240423	-0.1705		0.116401						x	0.221763	x		x	x			-0.226025							-0.110177			x		0.156055			922.152	0.480988	0.286225	8.7086	0.00667119
Model 7	0.280059	-0.216001		0.0956333						x	0.230855	x		x	x				0.154868							-0.113139		x		0.166618			924.043	0.463515	0.276572	10.5994	0.00259194
Model 8	0.259372	-0.200287		0.0849329						x	0.228884	x		x	x					0.184175						-0.127423		x		0.159577			922.275	0.47629	0.28554	8.8309	0.00627544
Model 9	0.108958	x	-0.3225	x						x	0.235842	x		x	x										-0.113009			x		0.123494			922.069	0.507068	0.266395	8.62488	0.00695637
Model 10	0.276655	-0.216423		0.0867731					0.140832	x	0.228114	x		x	x											-0.0995022		x		0.164427			924.527	0.467761	0.274107	11.0835	0.00203468
Model 11	0.211959	-0.148212		x				x		x	0.218755	x		x	x								x		-0.0814748			x		0.14414		0.242328	913.991	0.515206	0.316622	0.547604	0.394766
Model 12	0.213018	-0.176511		x		x				x	0.223057	x		x	x							0.143222				x		x		0.146105			922.713	0.478642	0.262995	9.26884	0.00504135
Model 13	0.213018	-0.176511		x			x			x	0.223057	x		x	x							0.143222				x		x		0.146105			922.713	0.478642	0.262995	9.26884	0.00504135
Model 14	0.213018	-0.176511		x	x					x	0.223057	x		x	x							0.143222				x		x		0.146105			922.713	0.478642	0.262995	9.26884	0.00504135
Model 15	0.249325	-0.204925		0.0746779						x	0.122147	x	x	x	x										-0.0957606			x	0.202589				925.486	0.482812	0.259142	12.0424	0.00125974
Model 16	0.280766	-0.227116		0.126527				x		x	0.227775	x		x	x							x	0.179527		-0.0899844			x		0.174528			922.358	0.465222	0.285119	8.91376	0.00602077
Model 17	0.250126	-0.183238		0.0966965						x	0.240746	x		x	x									x		x	0.147854	x		0.172415			922.048	0.46316	0.276567	8.60405	0.00702918
Model 18	0.207403	-0.140825		x				x		x	0.21781	x		x	x									x		-0.0852703		x		0.136301		0.236286	913.444	0.537495	0.319314	0	0.5191
Model 19	0.237262	-0.182491		0.0793323						x	0.226633	x		x	x											-0.0833522		x	0.172663	0.147854			922.454	0.481759	0.284712	9.01033	0.00573696
No. models entered	19	19	1	19	1	1	1	3	1	19	18	19	1	19	19	1	1	1	1	1	1	4	2	2	10	9	1	19	4	17	1	2
No. models selected	19	17	1	11	0	0	0	0	1	0	18	0	0	1	0	1	1	1	1	1	1	3	1	0	7	5	1	0	4	16	1	2
Predictor weight	1	0.894737	1	0.578947	0	0	0	0	1	0	1	0	0	0.0526316	0	1	1	1	1	1	1	0.75	0.5	0	0.7	0.555556	1	0	1	0.941176	1	1
Importance	0.209475	-0.128525	-0.00224343	0.00273506	0	0	0	0	0.000286548	0	0.218156	0	0	-3.58559e-06	0	0.000363589	0.00574603	-0.00150786	0.00040141	0.00115578	0.000303802	0.00162458	0.000540446	0	-0.0254157	-0.0255763	0.0010393	0	0.00210455	0.130235	7.27362e-05	0.218319
Absolute importance	0.209475	0.128525	0.00224343	0.00273506	0	0	0	0	0.000286548	0	0.218156	0	0	3.58559e-06	0	0.000363589	0.00574603	0.00150786	0.00040141	0.00115578	0.000303802	0.00162458	0.000540446	0	0.0254157	0.0255763	0.0010393	0	0.00210455	0.130235	7.27362e-05	0.218319

### Sheet: Table S4.5 - Lichens
Model name	Point amplitude (ENT)	Point amplitude	Canopy openness	Canopy openness (VAR)	Canopy top height	Crown base height	Crown span	Biomass (ENT)	Biomass	DTM Heat	DTM Heat (VAR)	DTM landscape openness	DTM openness difference (min-max)	DTM openness	DTM Sigma Z 0.5	Echo no. RMS	Echo ratio (ENT)	Echo ratio	Normalized Z	Normalized Z (RAN)	Number of echoes	PCount[1.5-5 m]	PCount[10-15 m]	PCount[15-20 m]	PCount[20-25 m]	PCount[25-30 m]	PCount[5-10 m]	Pseudowaveform	Pseudowaveform (VAR)	DTM Slope	TWI	Shrub layer height	AIC	CVr	R2	delta AIC	Akaike Weights
Model 1	0.181592	-0.271222		0.310169						x	0.465733	x		x	-0.227346										x			x	0.319432	0.540984			867.31	0.517444	0.290778	12.3041	0.000976985
Model 2	x	-0.149853		0.239741						x		x		-0.353796	-0.21465										-0.157253			x	0.461889		x		869.711	0.532621	0.270038	14.705	0.000294139
Model 3	x	-0.120359		0.354781						x	0.457014	x		x	-0.161812						0.442436				x			x		0.519294			864.831	0.548269	0.293587	9.82487	0.00337481
Model 4	x	-0.128527		0.326362						x	0.457498	x		x	-0.160745	0.43051									x			x		0.515597			864.841	0.542749	0.293577	9.8353	0.00335727
Model 5	x	x		0.219841						x	0.446164	x		x	-0.169468		0.513164								x			x		0.431153			861.583	0.564403	0.299565	6.57635	0.017126
Model 6	0.204456	-0.259323		0.371584						x	0.423468	x		x	-0.244466			-0.440345							-0.158241			x		0.533505			866.269	0.536675	0.305365	11.2627	0.00164449
Model 7	0.287572	-0.371048		0.323136						x	0.465938	x		x	-0.202858				0.203094							x		x		0.575626			871.765	0.472416	0.268917	16.7592	0.000105312
Model 8	0.246788	-0.334258		0.305869						x	0.462357	x		x	-0.186398					0.242986						x		x		0.561934			870.138	0.482256	0.276884	15.1322	0.00023756
Model 9	x	x	-0.496131	0.274554						x	0.467615	x		x	-0.174218										x			x		0.481634			863.986	0.539667	0.287872	8.97982	0.00514932
Model 10	0.252989	-0.324894		0.317279					0.247872	x	0.477897	x		x	-0.207678											x		x		0.579064			870.187	0.475184	0.276618	15.1804	0.000231904
Model 11	0.179585	-0.248842		0.221153				x		x	0.436358	0.122575		x	-0.218574								x		x			x		0.606478		0.388259	855.006	0.561092	0.356193	0	0.458874
Model 12	0.18279	-0.294357		0.252561		x				x	0.41101	x		x	-0.27757							0.346533				x		x		0.499718			862.367	0.589583	0.314513	7.36082	0.0115694
Model 13	0.18279	-0.294357		0.252561			x			x	0.41101	x		x	-0.27757							0.346533				x		x		0.499718			862.367	0.589583	0.314513	7.36082	0.0115694
Model 14	0.18279	-0.294357		0.252561	x					x	0.41101	x		x	-0.27757							0.346533				x		x		0.499718			862.367	0.589583	0.314513	7.36082	0.0115694
Model 15	x	-0.149853		0.239741						x	x	x	x	-0.353796	-0.21465										-0.157253			x	0.461889				869.711	0.532621	0.270038	14.705	0.000294139
Model 16	0.18279	-0.294357		0.252561				x		x	0.41101	x		x	-0.27757							0.346533	x		x			x		0.499718			862.367	0.589583	0.314513	7.36082	0.0115694
Model 17	0.250338	-0.310778		0.334434						x	0.43423	0.124332		x	-0.232967									x		x	0.285746	x		0.634699			865.682	0.5077	0.307888	10.6761	0.00220496
Model 18	0.179585	-0.248842		0.221153				x		x	0.436358	0.122575		x	-0.218574									x		x		x		0.606478		0.388259	855.006	0.561092	0.356193	9.09495e-13	0.458874
Model 19	0.181592	-0.271222		0.310169						x	0.465733	x		x	-0.227346											x		x	0.319432	0.540984			867.31	0.517444	0.290778	12.3041	0.000976985
No. models entered	19	19	1	19	1	1	1	3	1	19	18	19	1	19	19	1	1	1	1	1	1	4	2	2	10	9	1	19	4	17	1	2
No. models selected	13	17	1	19	0	0	0	0	1	0	17	3	0	2	19	1	1	1	1	1	1	4	0	0	3	0	1	0	4	17	0	2
Predictor weight	0.684211	0.894737	1	1	0	0	0	0	1	0	0.944444	0.157895	0	0.105263	1	1	1	1	1	1	1	1	0	0	0.3	0	1	0	1	1	0	1
Importance	0.119506	-0.218994	-0.00255474	0.224398	0	0	0	0	5.74825e-05	0	0.411256	0.0178053	0	-2.19085e-05	-0.219927	0.00144534	0.00878846	-0.000724144	2.13883e-05	5.77239e-05	0.00149314	0.0160367	0	0	-0.00010582	0	0.000630059	0	0.00089588	0.59673	0	0.356324
Absolute importance	0.119506	0.218994	0.00255474	0.224398	0	0	0	0	5.74825e-05	0	0.411256	0.0178053	0	2.19085e-05	0.219927	0.00144534	0.00878846	0.000724144	2.13883e-05	5.77239e-05	0.00149314	0.0160367	0	0	0.00010582	0	0.000630059	0	0.00089588	0.59673	0	0.356324

### Sheet: Table S4.6 - Macrofungi
Model name	Point amplitude (ENT)	Point amplitude	Canopy openness	Canopy openness (VAR)	Canopy top height	Crown base height	Crown span	Biomass (ENT)	Biomass	DTM Heat	DTM Heat (VAR)	DTM landscape openness	DTM openness difference (min-max)	DTM openness	DTM Sigma Z 0.5	Echo no. RMS	Echo ratio (ENT)	Echo ratio	Normalized Z	Normalized Z (RAN)	Number of echoes	PCount[1.5-5 m]	PCount[10-15 m]	PCount[15-20 m]	PCount[20-25 m]	PCount[25-30 m]	PCount[5-10 m]	Pseudowaveform	Pseudowaveform (VAR)	DTM Slope	TWI	Shrub layer height	AIC	CVr	R2	delta AIC	Akaike Weights
Model 1	x	x		x						x	0.153441	0.0845995		x	x										x			x	0.492122	0.279723			1222.67	0.765335	0.486881	8.88513	0.0067407
Model 2	x	x		x						x		x		-0.119197	x										x			x	0.497345		x		1225.5	0.770306	0.460654	11.7103	0.00164141
Model 3	x	-0.0721394		0.101764						0.0683108	0.132067	0.115357		x	x						0.470437				x			x		0.300795			1229.03	0.746643	0.485558	15.2426	0.000280666
Model 4	x	-0.0829853		0.087931						x	0.136506	0.099		x	x	0.474349									x			x		0.284379			1226.53	0.757413	0.487431	12.7386	0.000981588
Model 5	x	x		x						x	0.116696	x		x	x		0.527345								x			x		0.132221			1221.28	0.746386	0.484651	7.48924	0.0135463
Model 6	x	x		0.12025						x	0.168023	x		x	x			-0.52602							x			x		0.260495			1225.89	0.740368	0.47457	12.1004	0.00135061
Model 7	0.130256	-0.145128		x						x	0.183204	x		x	x				0.350904							x		x		0.312299			1237.75	0.719978	0.435198	23.9608	3.58981e-06
Model 8	x	x		x						x	0.231263	x		x	x					0.482389						x		x		0.334624			1225.97	0.762507	0.466338	12.1827	0.00129611
Model 9	x	x	-0.507708	x						x	0.126294	x		x	x										x			x		0.174549			1222.2	0.758775	0.481143	8.41389	0.00853169
Model 10	x	x		x					0.459963	x	0.209825	x		x	x											x		x		0.321208			1233.75	0.719828	0.435187	19.9623	2.65054e-05
Model 11	0.148533	-0.191065		x				x		x	0.140042	0.136048		x	-0.0967011								x		x			x		0.341707		0.418438	1214.77	0.786036	0.536947	0.98454	0.350184
Model 12	x	x		x		0.218151				x	0.144057	0.105159		x	x							0.356213				x		x		0.272005			1224.86	0.741256	0.486161	11.0676	0.00226351
Model 13	x	x		x			0.261304			x	0.141674	x		x	x							0.309844				x		x		0.222752			1221.33	0.810044	0.492059	7.53718	0.0132254
Model 14	x	x		x	0.246917					x	0.148573	0.0907545		x	x							0.323184				x		x		0.275159			1221.03	0.768759	0.500513	7.241	0.0153364
Model 15	x	x		x						x	x	x	x	-0.119196	x										x			x	0.497345				1225.5	0.770306	0.460654	11.7103	0.00164141
Model 16	x	x		x				x		x	0.147	x		x	x							0.329542	0.156884		0.123776			x		0.216018			1224.23	0.775975	0.488591	10.446	0.00308863
Model 17	x	x		x						x	0.172095	0.0930542		x	x									x		0.125045	0.412352	x		0.360746			1229.62	0.749037	0.467893	15.8274	0.00020951
Model 18	0.099314	-0.126557		x				x		x	0.127673	0.134311		x	x									x		0.0879241		x		0.315292		0.407256	1213.79	0.779488	0.540275	0	0.572911
Model 19	x	x		x						x	0.153441	0.0845995		x	x											x		x	0.492122	0.279723			1222.67	0.765335	0.486881	8.88513	0.0067407
No. models entered	19	19	1	19	1	1	1	3	1	19	18	19	1	19	19	1	1	1	1	1	1	4	2	2	10	9	1	19	4	17	1	2
No. models selected	3	5	1	3	1	1	1	0	1	1	17	9	0	2	1	1	1	1	1	1	1	4	1	0	1	2	1	0	4	17	0	2
Predictor weight	0.157895	0.263158	1	0.157895	1	1	1	0	1	0.0526316	0.944444	0.473684	0	0.105263	0.0526316	1	1	1	1	1	1	1	0.5	0	0.1	0.222222	1	0	1	1	0	1
Importance	0.0171967	-0.0367147	-0.00433161	4.37817e-05	0.00378683	0.000493787	0.00345586	0	1.21915e-05	1.00908e-06	0.125219	0.0603991	0	-4.11897e-05	-0.00178227	0.000465616	0.00714355	-0.000710446	1.25968e-06	0.000625228	0.000132036	0.0108784	0.000242279	0	3.82299e-05	0.0111997	8.63918e-05	0	0.00826719	0.317029	0	0.379852
Absolute importance	0.0171967	0.0367147	0.00433161	4.37817e-05	0.00378683	0.000493787	0.00345586	0	1.21915e-05	1.00908e-06	0.125219	0.0603991	0	4.11897e-05	0.00178227	0.000465616	0.00714355	0.000710446	1.25968e-06	0.000625228	0.000132036	0.0108784	0.000242279	0	3.82299e-05	0.0111997	8.63918e-05	0	0.00826719	0.317029	0	0.379852

### Sheet: Table S4.7 - Plants
Model name	Point amplitude (ENT)	Point amplitude	Canopy openness	Canopy openness (VAR)	Canopy top height	Crown base height	Crown span	Biomass (ENT)	Biomass	DTM Heat	DTM Heat (VAR)	DTM landscape openness	DTM openness difference (min-max)	DTM openness	DTM Sigma Z 0.5	Echo no. RMS	Echo ratio (ENT)	Echo ratio	Normalized Z	Normalized Z (RAN)	Number of echoes	PCount[1.5-5 m]	PCount[10-15 m]	PCount[15-20 m]	PCount[20-25 m]	PCount[25-30 m]	PCount[5-10 m]	Pseudowaveform	Pseudowaveform (VAR)	DTM Slope	TWI	Shrub layer height	AIC	CVr	R2	delta AIC	Akaike Weights
Model 1	x	0.101225		0.118104						x	x	x		x	x										-0.0807987			x	x	0.0897937			1127.15	0.302893	0.162783	19.4514	5.32352e-05
Model 2	x	0.0943465		0.120942						x		x		x	x										-0.0870625			x	x		-0.0840584		1127.75	0.300927	0.158953	20.0481	3.95043e-05
Model 3	x	0.101225		0.118104						x	x	x		x	x						x				-0.0807987			x		0.0897937			1127.15	0.302893	0.162783	19.4514	5.32352e-05
Model 4	x	0.101225		0.118104						x	x	x		x	x	x									-0.0807987			x		0.0897937			1127.15	0.302893	0.162783	19.4514	5.32352e-05
Model 5	x	0.101225		0.118104						x	x	x		x	x		x								-0.0807987			x		0.0897937			1127.15	0.302893	0.162783	19.4514	5.32352e-05
Model 6	0.085666	x		0.0997239						x	x	x		x	x			0.167534							x			x		0.103113			1124.91	0.317413	0.177038	17.2068	0.000163534
Model 7	0.0820078	x		0.0993406						x	x	x		x	x				-0.194922							x		x		0.102435			1120.63	0.34903	0.203587	12.9272	0.00138968
Model 8	0.0901633	x		0.121242						x	x	x		x	x					-0.168533						x		x		0.0997992			1123.77	0.325167	0.184161	16.0716	0.000288476
Model 9	x	0.101225	x	0.118104						x	x	x		x	x										-0.0807987			x		0.0897937			1127.15	0.302893	0.162783	19.4514	5.32352e-05
Model 10	0.0838546	x		0.115962					-0.176877	x	x	x		x	x											x		x		0.103351			1122.97	0.32655	0.189136	15.2729	0.00043008
Model 11	x	0.102793		x				x		x	x	x		x	x								-0.321029		x			x		x		0.241601	1112.44	0.364054	0.240523	4.74346	0.0831753
Model 12	x	0.109325		0.104192		-0.201809				x	x	x		x	x							0.140605				x		x		0.0681236			1115.95	0.369885	0.243434	8.24509	0.014442
Model 13	x	0.122407		x			-0.199276			x	x	x		x	x							0.207729				x		-0.0730097		x			1120.46	0.315696	0.204626	12.7582	0.00151221
Model 14	x	0.118928		x	-0.219757					x	x	x		x	x							0.215125				x		-0.0718937		x			1118.28	0.340168	0.217803	10.5807	0.0044921
Model 15	x	0.111324		0.146187						x	0.102687	x	-0.172111	x	x										x			x	x				1125.06	0.281923	0.176071	17.3604	0.00015145
Model 16	x	0.0983715		x				-0.134542		x	x	x		x	x							0.284908	-0.218912		x			x		x			1107.7	0.383154	0.278945	0	0.891301
Model 17	0.0821283	x		0.0912097						x	x	x		x	x									-0.169433		x	x	x		0.0905288			1124.7	0.304698	0.17835	16.9984	0.000181494
Model 18	x	0.0964042		x				-0.165301		x	x	x		x	x									-0.15328		x		x		0.0914174		0.2005	1119.79	0.345255	0.220769	12.0852	0.0021172
Model 19	x	0.108818		0.126834						x	x	x		x	x											-0.0775652		x	x	0.0808985			1127.29	0.291878	0.161874	19.593	4.95962e-05
No. models entered	19	19	1	19	1	1	1	3	1	19	18	19	1	19	19	1	1	1	1	1	1	4	2	2	10	9	1	19	4	17	1	2
No. models selected	5	14	0	14	1	1	1	2	1	0	1	0	1	0	0	0	0	1	1	1	0	4	2	2	6	1	0	2	0	13	1	2
Predictor weight	0.263158	0.736842	0	0.736842	1	1	1	0.666667	1	0	0.0555556	0	1	0	0	0	0	1	1	1	0	1	1	1	0.6	0.111111	0	0.105263	0	0.764706	1	1
Importance	5.39352e-05	0.072788	0	0.00134484	-0.000987169	-0.00291453	-0.000301346	-0.0801784	-7.60712e-05	0	8.63998e-07	0	-2.60663e-05	0	0	0	0	2.73975e-05	-0.000270879	-4.86178e-05	0	0.25725	-0.221818	-0.000355275	-1.49676e-05	-4.27438e-07	0	-4.56168e-05	0	0.00111202	-3.32067e-06	0.0205197
Absolute importance	5.39352e-05	0.072788	0	0.00134484	0.000987169	0.00291453	0.000301346	0.0801784	7.60712e-05	0	8.63998e-07	0	2.60663e-05	0	0	0	0	2.73975e-05	0.000270879	4.86178e-05	0	0.25725	0.221818	0.000355275	1.49676e-05	4.27438e-07	0	4.56168e-05	0	0.00111202	3.32067e-06	0.0205197
