## Supplementary material for "LIDAR explains diversity of plants, fungi, lichens and bryophytes across multiple habitats and large geographic extent": Table S2

### Sheet: Lidar-Meas_SpearmanCor
	Night – day temp. diff. (ground)	Night – day temp. diff. (air)	Median light intensity	Median soil moisture	Mean leaf N content	Mean leaf P content	Mean leaf N/P ratio	Mean soil N content	Mean soil P content	Mean soil pH	Litter mass	Tot. bas. area of trees > 40 cm (DBH)	Deadwood volume	Mean vegetation height	Temporal continuity
Point amplitude (RMS)	-0.27	-0.2	-0.29				0.18	-0.21				0.33	0.21
Point amplitude (ENT)								-0.27			0.25
Point amplitude					-0.24				0.27	0.19		-0.31		0.24
Point amplitude (VAR)	-0.27	-0.2	-0.29				0.18	-0.21				0.33	0.2
Pseudowaveform (ENT)	-0.7	-0.66	-0.72		0.23			-0.22	-0.24	-0.24	0.76
Pseudowaveform	-0.27		-0.24					-0.23		-0.2		0.25	0.25	-0.27	-0.21
Pseudowaveform (VAR)	-0.7	-0.67	-0.72		0.27			-0.21		-0.27	0.77			-0.19
DTM Heat (ENT)		-0.2							-0.18	-0.27				-0.18
DTM Heat
DTM Heat (VAR)		0.22						-0.22	-0.34			-0.27		0.27
DTM Slope	-0.29	-0.34	-0.29								0.3	0.25	0.23
TWI	0.25	0.31	0.27					-0.19	-0.22		-0.25	-0.33	-0.23	0.29
Number of echoes	-0.71	-0.66	-0.76		0.34			-0.2		-0.22	0.8			-0.21
Echo no. (RMS)	-0.7	-0.65	-0.75					-0.19		-0.22	0.79			-0.2
Echo ratio (ENT)	-0.71	-0.7	-0.71		0.27			-0.2	-0.25	-0.32	0.77		0.66	-0.18
Echo ratio	0.75	0.74	0.76		-0.28			0.21	0.17	0.32	-0.83	-0.7	-0.65	0.3
Echo ratio (VAR)					0.25		0.18		-0.24	-0.28	0.65
Normalized Z (ENT)	-0.77	-0.75	-0.78							-0.26	0.78	0.73	0.7	-0.29
Normalized Z	-0.72	-0.7	-0.76		0.3		0.18	-0.2		-0.33	0.85	0.74	0.67	-0.33
Normalized Z (RAN)	-0.73	-0.69	-0.78		0.33			-0.19		-0.31	0.82	0.76	0.7	-0.32
Normalized Z (RMS)	-0.73	-0.69	-0.78		0.32			-0.18		-0.29	0.83	0.75	0.69	-0.28
Canopy openness (ENT)	0.21	0.22			-0.18	-0.22							-0.18	0.19
Canopy openness	0.76	0.74	0.77		-0.31			0.21		0.27	-0.83	-0.68	-0.65	0.25
Canopy openness (VAR)						-0.32					-0.32			0.33
Biomass	-0.71	-0.7	-0.75		0.31			-0.18		-0.29	0.84	0.72	0.66	-0.32
Biomass (ENT)	-0.65	-0.66			0.28					-0.19	0.67			-0.19
Crown base height	-0.73	-0.72	-0.75		0.34					-0.32	0.81	0.75	0.67	-0.32
Crown span	-0.76	-0.73	-0.77							-0.27	0.79	0.77	0.73
Canopy top height	-0.75	-0.73	-0.77							-0.31	0.81	0.78	0.71	-0.33
DTM Openness	0.22	0.25	0.25			0.19		0.21	0.33				-0.23
DTM openness difference (min-max)	0.29		0.3								-0.3	-0.3	-0.24
DTM landscape openness				0.18	0.18
DTM SigmaZ 0.5	-0.2	-0.18	-0.24	0.27		-0.2		-0.23			0.3			0.27
Shrub layer height					0.27					-0.19	0.64
PCount[1.5–5]					0.25
PCount[5–10]	-0.69	-0.65	-0.72		0.3	0.19			-0.2	-0.27	0.74		0.65	-0.23
PCount[10–15]	-0.74	-0.74	-0.74		0.32	0.2		-0.22	-0.2		0.78	0.68	0.69
PCount[15–20]	-0.76	-0.76	-0.75			0.2		-0.19			0.76	0.79	0.71
PCount[20–25]	-0.68	-0.68	-0.67			0.2				-0.31		0.85	0.72
PCount[25–30]												0.73
Abbreviations: ENT: Shannon entropy, RAN: Range, VAR: Variance, RMS: Root mean square error, DTM: digital terrain model
